# Features that matter: evolutionary signatures that predict viral transmission routes

**DOI:** 10.1101/2023.11.22.568327

**Authors:** Maya Wardeh, Jack Pilgrim, Melody Hui, Aurelia Kotsiri, Matthew Baylis, Marcus SC Blagrove

**Affiliations:** Department of Computer Science, University of Liverpool, Liverpool, UK; Institute of Infection, Veterinary and Ecological Sciences, University of Liverpool, Liverpool, UK

## Abstract

Routes of virus transmission between hosts are key to understanding viral epidemiology. Different routes have large effects on viral ecology, and likelihood and rate of transmission. For example, respiratory and vector-borne viruses together encompass the majority of high-consequence animal and plant outbreaks. However, the specific transmission route(s) can take months to years to determine, undermining the efficiency of mitigation efforts. Here, we identify the vial features and evolutionary signatures which are predictive of viral transmission routes, and use them to predict potential routes for fully-sequenced viruses – we perform this for both viruses with no observed routes, as well as viruses with missing routes. This was achieved by compiling a dataset of 24,953 virus-host associations with 81 defined transmission routes, constructing a hierarchy of virus transmission encompassing those routes and 42 higher-order modes, and engineering 446 predictive features from three complementary perspectives. We integrated those data and features, to train 98 independent ensembles of LightGBM classifiers, each incorporating five different class-balancing approaches. Using our trained ensembles, we demonstrated that all features contributed to the prediction for at least one of routes and/or modes of transmission, demonstrating the utility of our multi-perspective approach. Our approach achieved ROC-AUC=0.991, and F1-score=0.855 across all modelled transmission mechanisms; and was able to achieve high levels of predictive performance for high-consequence respiratory (ROC-AUC=0.990, and F1-score=0.864) and vector-borne transmission (ROC-AUC=0.997, and F1-score=0.921). Our framework ranks the viral features in order of their contribution to prediction, per transmission route, and hence identifies the genomic evolutionary signatures associated with each route. Together with the more matured field of viral host-range prediction, our predictive framework could: provide early insights into the potential for, and pattern of viral spread; facilitate rapid response with appropriate measures; and significantly triage the time-consuming investigations to confirm the likely routes of transmission. Moreover, the performance of our approach in high-consequence transmission routes showcases that our methodology has direct utility to pandemic preparedness.

**AUTHORS SUMMARY:** Routes of virus transmission – the mechanism(s) by which a virus physically gets from an infected to an uninfected host, are crucial to understanding how viral diseases spread among animals and plants. Here, we uncover the evolutionary signatures which can predict the transmission routes a virus uses to move from one host to another, enabling us to identify any unobserved routes for known viruses and even predict potential routes of newly emerged viruses. We first compile a comprehensive dataset of virus-host associations. Leveraging this dataset, we employ a multi-perspective machine learning approach to achieve high predictive performance. Our framework ranks viral features by their significance in prediction, revealing genomic evolutionary signatures linked to each route. Our approach could provide early insights into viral spread patterns, facilitating prompt response efforts to new outbreaks and epidemics, and streamline laboratory investigations. Overall, our study represents a step forward in our ability to anticipate and mitigate the impact of emerging infectious diseases on human, animal, and plant health.
