## Supplementar Dataset 3 for "Features that matter: evolutionary signatures that predict viral transmission routes"

### Sheet: All_ensembles
Route/Mode	AUC	PR-AUC	F1-score	NPV	PPV/Precision	Recall/Sensitivity	Specificity	MCC	Brier	TSS
air	0.992±0.003	0.945±0.013	0.835±0.05	0.994±0.001	0.762±0.081	0.929±0.017	0.976±0.01	0.826±0.05	0.021±0.004	0.905±0.02
air (dry)	0.997±0.003	0.975±0.016	0.926±0.032	0.999±0.001	0.899±0.058	0.958±0.025	0.998±0.002	0.926±0.032	0.004±0.002	0.956±0.025
air (wet)	0.991±0.003	0.931±0.017	0.82±0.051	0.994±0.001	0.742±0.081	0.921±0.02	0.977±0.009	0.812±0.051	0.021±0.004	0.897±0.023
aphid-borne	0.997±0.001	0.985±0.005	0.94±0.012	0.993±0.002	0.941±0.024	0.939±0.018	0.994±0.003	0.933±0.013	0.012±0.002	0.932±0.017
arachnid-borne	0.991±0.004	0.941±0.018	0.865±0.051	0.996±0.001	0.844±0.087	0.894±0.037	0.993±0.006	0.862±0.05	0.01±0.003	0.887±0.036
arthropod-borne	0.991±0.002	0.987±0.003	0.95±0.006	0.969±0.006	0.948±0.014	0.953±0.009	0.965±0.01	0.917±0.011	0.033±0.004	0.918±0.01
auchenorrhyncha-borne	0.999±0.002	0.975±0.019	0.902±0.044	0.999±0.001	0.856±0.069	0.958±0.032	0.997±0.002	0.903±0.042	0.004±0.002	0.955±0.032
beetle-borne	0.998±0.003	0.924±0.045	0.805±0.091	0.999±0.001	0.743±0.141	0.9±0.067	0.997±0.002	0.811±0.084	0.004±0.002	0.897±0.067
blood	0.994±0.002	0.941±0.015	0.878±0.025	0.997±0.001	0.854±0.045	0.906±0.025	0.995±0.002	0.875±0.025	0.008±0.002	0.9±0.024
bodily-fluids	0.99±0.002	0.95±0.01	0.891±0.017	0.988±0.002	0.871±0.026	0.912±0.014	0.982±0.004	0.876±0.019	0.023±0.003	0.894±0.015
brachycera-borne	0.977±0.034	0.857±0.134	0.709±0.102	0.9997±0.0003	0.608±0.139	0.885±0.121	0.999±0.001	0.727±0.096	0.002±0.001	0.883±0.121
circulative	0.999±0.001	0.987±0.006	0.961±0.008	0.9986±0.0008	0.939±0.012	0.984±0.009	0.994±0.001	0.958±0.008	0.005±0.001	0.979±0.009
cohabitation	0.9997±0.0004	0.981±0.017	0.887±0.062	0.9998±0.0002	0.816±0.095	0.979±0.025	0.998±0.002	0.891±0.058	0.003±0.002	0.977±0.025
coleoptera-borne	0.994±0.01	0.9±0.057	0.803±0.08	0.999±0.0007	0.772±0.148	0.868±0.087	0.997±0.003	0.81±0.071	0.005±0.002	0.866±0.085
contact with bodily-fluids	0.997±0.002	0.959±0.018	0.904±0.026	0.998±0.001	0.871±0.041	0.941±0.03	0.996±0.002	0.902±0.026	0.007±0.002	0.937±0.03
dc-animals	0.99±0.002	0.967±0.005	0.9±0.016	0.979±0.008	0.876±0.042	0.929±0.03	0.96±0.017	0.871±0.02	0.038±0.004	0.888±0.021
dc-plants	0.993±0.005	0.866±0.044	0.809±0.077	0.998±0.001	0.793±0.141	0.851±0.064	0.996±0.004	0.813±0.069	0.006±0.004	0.847±0.062
diptera-borne	0.998±0.001	0.994±0.002	0.964±0.011	0.996±0.001	0.95±0.019	0.978±0.008	0.991±0.004	0.958±0.013	0.009±0.001	0.969±0.009
direct	0.974±0.006	0.966±0.007	0.889±0.019	0.955±0.01	0.844±0.04	0.942±0.015	0.872±0.04	0.806±0.034	0.074±0.014	0.814±0.032
direct contact	0.985±0.002	0.962±0.006	0.902±0.013	0.968±0.009	0.906±0.028	0.9±0.031	0.97±0.011	0.872±0.016	0.041±0.003	0.869±0.024
during	0.973±0.014	0.715±0.062	0.573±0.058	0.997±0.001	0.467±0.068	0.75±0.057	0.989±0.003	0.584±0.055	0.012±0.001	0.738±0.057
endopterygota-borne	0.993±0.003	0.983±0.005	0.933±0.012	0.989±0.002	0.925±0.017	0.941±0.013	0.986±0.003	0.92±0.014	0.016±0.002	0.927±0.014
endopterygota-other	0.971±0.042	0.647±0.14	0.517±0.088	0.999±0.0003	0.415±0.108	0.726±0.136	0.997±0.001	0.541±0.085	0.004±0.002	0.723±0.136
env-fomite	0.983±0.003	0.977±0.004	0.934±0.006	0.952±0.005	0.929±0.01	0.939±0.007	0.944±0.009	0.882±0.012	0.051±0.004	0.883±0.011
environmetnal	0.982±0.004	0.978±0.004	0.933±0.011	0.954±0.006	0.921±0.022	0.945±0.008	0.932±0.021	0.876±0.021	0.053±0.007	0.877±0.02
fecal-oral	0.994±0.001	0.975±0.005	0.92±0.012	0.991±0.003	0.879±0.022	0.966±0.011	0.966±0.007	0.901±0.014	0.026±0.004	0.933±0.011
feces	0.99±0.005	0.922±0.018	0.845±0.027	0.996±0.001	0.795±0.04	0.904±0.028	0.99±0.002	0.841±0.028	0.012±0.002	0.894±0.028
feeding-contact	0.957±0.013	0.864±0.039	0.599±0.097	0.989±0.005	0.448±0.125	0.952±0.024	0.756±0.089	0.554±0.104	0.144±0.047	0.708±0.074
feeding-ingestion	0.999±0.001	0.996±0.002	0.984±0.006	0.999±0.0004	0.973±0.011	0.995±0.004	0.996±0.002	0.982±0.007	0.003±0.001	0.992±0.004
fomite	0.992±0.001	0.978±0.003	0.939±0.006	0.98±0.003	0.942±0.009	0.936±0.009	0.982±0.003	0.92±0.008	0.026±0.002	0.918±0.009
food-water	0.986±0.004	0.951±0.011	0.896±0.021	0.974±0.009	0.906±0.02	0.888±0.041	0.978±0.005	0.873±0.024	0.032±0.004	0.867±0.039
fungi-plasmodiophorids	0.986±0.016	0.889±0.071	0.696±0.076	0.999±0.0004	0.568±0.09	0.917±0.074	0.996±0.002	0.717±0.068	0.004±0.002	0.913±0.074
genital	0.992±0.004	0.91±0.026	0.772±0.037	0.998±0.001	0.678±0.055	0.901±0.033	0.99±0.002	0.775±0.035	0.009±0.002	0.891±0.033
genital-genital	0.993±0.004	0.907±0.023	0.764±0.036	0.998±0.001	0.667±0.059	0.9±0.028	0.99±0.003	0.768±0.033	0.009±0.002	0.889±0.027
germline integration	0.981±0.03	0.738±0.125	0.642±0.093	0.999±0.0004	0.558±0.111	0.786±0.136	0.998±0.001	0.656±0.091	0.003±0.001	0.784±0.136
hemiptera-borne	0.997±0.001	0.988±0.004	0.956±0.007	0.993±0.002	0.94±0.012	0.972±0.007	0.985±0.003	0.945±0.009	0.016±0.002	0.957±0.008
horizontal	0.968±0.012	0.9994±0.0003	0.994±0.001	0.546±0.091	0.995±0.001	0.992±0.003	0.656±0.066	0.59±0.055	0.013±0.002	0.648±0.065
indirect	0.988±0.003	0.997±0.001	0.976±0.006	0.944±0.018	0.965±0.013	0.988±0.004	0.843±0.064	0.869±0.038	0.031±0.006	0.831±0.062
indirect contact with bodily-fluids	0.994±0.003	0.934±0.022	0.851±0.031	0.998±0.001	0.806±0.055	0.905±0.034	0.995±0.002	0.85±0.031	0.007±0.001	0.9±0.033
ingestion	0.987±0.002	0.963±0.007	0.91±0.008	0.976±0.007	0.888±0.024	0.935±0.021	0.956±0.011	0.877±0.011	0.042±0.004	0.891±0.014
insect-borne	0.991±0.002	0.986±0.004	0.945±0.009	0.973±0.005	0.937±0.016	0.954±0.008	0.962±0.01	0.913±0.015	0.033±0.005	0.916±0.013
leafhopper-borne	0.999±0.001	0.964±0.027	0.885±0.046	0.999±0.0004	0.832±0.076	0.949±0.033	0.997±0.002	0.886±0.044	0.003±0.001	0.947±0.033
mealybug-borne	0.999±0.001	0.857±0.078	0.76±0.09	0.9998±0.0002	0.63±0.111	0.974±0.035	0.996±0.002	0.779±0.078	0.004±0.002	0.97±0.036
midge-borne	0.9996±0.0002	0.993±0.005	0.945±0.021	0.999±0.001	0.912±0.04	0.981±0.014	0.995±0.003	0.943±0.021	0.005±0.001	0.976±0.013
mite-borne	0.989±0.01	0.866±0.057	0.727±0.095	0.999±0.001	0.628±0.124	0.886±0.063	0.994±0.005	0.738±0.083	0.007±0.002	0.88±0.063
mosquito-borne	0.998±0.001	0.99±0.003	0.952±0.008	0.997±0.001	0.935±0.013	0.97±0.01	0.992±0.002	0.947±0.009	0.008±0.001	0.963±0.009
nematocera-borne	0.998±0.002	0.994±0.008	0.957±0.02	0.996±0.005	0.941±0.023	0.975±0.033	0.99±0.004	0.95±0.022	0.009±0.004	0.965±0.032
nematode	0.998±0.003	0.98±0.023	0.89±0.045	0.9998±0.0003	0.816±0.079	0.984±0.018	0.996±0.002	0.893±0.042	0.003±0.001	0.98±0.018
noncirculative	0.998±0.001	0.963±0.011	0.86±0.05	0.998±0.001	0.809±0.087	0.925±0.022	0.993±0.004	0.859±0.048	0.007±0.002	0.917±0.022
nonpersistent	0.998±0.002	0.965±0.017	0.895±0.036	0.998±0.001	0.872±0.066	0.923±0.033	0.997±0.002	0.894±0.035	0.004±0.001	0.92±0.032
nonpropagative	0.999±0.002	0.975±0.018	0.926±0.035	0.999±0.0005	0.898±0.066	0.96±0.03	0.998±0.001	0.926±0.034	0.003±0.001	0.958±0.03
nonsexual	0.975±0.006	0.965±0.007	0.895±0.02	0.953±0.008	0.857±0.044	0.938±0.013	0.885±0.042	0.816±0.036	0.073±0.015	0.823±0.032
oral-oral	0.988±0.014	0.867±0.055	0.77±0.069	0.999±0.0004	0.701±0.109	0.867±0.059	0.997±0.002	0.775±0.065	0.004±0.001	0.864±0.059
oral_skin-bloodstream	0.996±0.002	0.963±0.01	0.889±0.015	0.997±0.001	0.829±0.027	0.959±0.016	0.988±0.002	0.885±0.015	0.011±0.002	0.947±0.016
other-vectors	0.994±0.007	0.963±0.018	0.833±0.086	0.999±0.001	0.758±0.148	0.95±0.037	0.992±0.006	0.84±0.077	0.008±0.004	0.942±0.034
paraneoptera-borne	0.994±0.002	0.981±0.006	0.927±0.017	0.99±0.002	0.892±0.029	0.964±0.008	0.967±0.01	0.907±0.021	0.03±0.007	0.932±0.014
passive diffusion	0.988±0.024	0.935±0.058	0.76±0.138	0.9998±0.0002	0.663±0.191	0.933±0.065	0.998±0.002	0.777±0.123	0.002±0.001	0.931±0.065
persistent	0.999±0.001	0.985±0.007	0.96±0.008	0.999±0.001	0.935±0.013	0.986±0.008	0.994±0.001	0.957±0.008	0.006±0.001	0.98±0.008
plant-contact	0.993±0.004	0.858±0.046	0.801±0.065	0.998±0.001	0.776±0.124	0.849±0.069	0.996±0.003	0.804±0.059	0.006±0.003	0.845±0.067
planthopper-borne	0.996±0.009	0.918±0.069	0.709±0.136	0.9997±0.0003	0.602±0.176	0.916±0.087	0.998±0.002	0.732±0.116	0.003±0.001	0.914±0.087
pollen	0.986±0.006	0.763±0.059	0.693±0.052	0.998±0.001	0.629±0.058	0.778±0.072	0.995±0.001	0.695±0.052	0.009±0.002	0.773±0.072
post	0.971±0.008	0.758±0.033	0.663±0.051	0.993±0.001	0.606±0.079	0.741±0.037	0.987±0.005	0.659±0.049	0.018±0.002	0.728±0.036
pre-plants	0.98±0.003	0.855±0.02	0.768±0.02	0.981±0.003	0.717±0.029	0.828±0.024	0.964±0.005	0.744±0.022	0.038±0.002	0.793±0.024
pre_non_plants	0.95±0.009	0.659±0.041	0.58±0.038	0.987±0.002	0.527±0.055	0.651±0.041	0.977±0.005	0.567±0.038	0.029±0.003	0.628±0.04
predation-cannibalism	0.979±0.012	0.782±0.136	0.656±0.083	0.992±0.007	0.545±0.064	0.835±0.143	0.966±0.009	0.654±0.092	0.027±0.007	0.801±0.141
propagative	0.999±0.0004	0.98±0.007	0.938±0.013	0.998±0.001	0.909±0.027	0.97±0.021	0.993±0.002	0.934±0.014	0.007±0.002	0.963±0.02
respiratory tract-respiratory tract	0.989±0.002	0.941±0.011	0.774±0.059	0.991±0.008	0.673±0.126	0.939±0.058	0.93±0.034	0.757±0.059	0.047±0.013	0.869±0.033
saliva	0.994±0.002	0.957±0.011	0.902±0.017	0.995±0.001	0.875±0.031	0.931±0.016	0.991±0.003	0.895±0.017	0.013±0.002	0.922±0.016
sandfly-borne	0.999±0.001	0.983±0.022	0.926±0.056	0.9996±0.0003	0.899±0.086	0.96±0.037	0.999±0.001	0.927±0.054	0.002±0.001	0.959±0.037
sap inoculation	0.996±0.001	0.982±0.005	0.938±0.007	0.99±0.002	0.918±0.013	0.959±0.008	0.979±0.004	0.923±0.009	0.02±0.002	0.938±0.008
seed	0.96±0.007	0.386±0.053	0.386±0.039	0.993±0.001	0.287±0.042	0.605±0.072	0.973±0.006	0.401±0.039	0.025±0.004	0.578±0.069
semen-sperms	0.969±0.018	0.797±0.049	0.638±0.057	0.997±0.001	0.532±0.079	0.811±0.051	0.99±0.003	0.649±0.051	0.01±0.002	0.801±0.05
semi-vertical	0.973±0.007	0.786±0.031	0.688±0.047	0.992±0.001	0.626±0.068	0.769±0.041	0.983±0.005	0.68±0.046	0.022±0.003	0.752±0.04
semipersistent	0.996±0.007	0.929±0.038	0.767±0.065	0.9995±0.0004	0.652±0.092	0.945±0.045	0.995±0.002	0.781±0.057	0.004±0.001	0.94±0.044
sexual	0.976±0.009	0.841±0.035	0.729±0.037	0.994±0.001	0.659±0.052	0.819±0.045	0.986±0.003	0.725±0.037	0.016±0.002	0.806±0.044
skin-to-skin_eye	0.989±0.002	0.945±0.009	0.865±0.035	0.986±0.003	0.819±0.069	0.922±0.019	0.963±0.019	0.844±0.039	0.035±0.007	0.885±0.015
soil	0.985±0.021	0.555±0.173	0.484±0.102	0.999±0.0004	0.353±0.093	0.806±0.145	0.995±0.002	0.527±0.099	0.005±0.001	0.801±0.145
sternorrhyncha-borne	0.998±0.001	0.99±0.003	0.953±0.009	0.993±0.002	0.941±0.012	0.966±0.01	0.987±0.003	0.943±0.01	0.015±0.002	0.953±0.011
thrip-borne	0.998±0.003	0.991±0.007	0.943±0.028	0.9996±0.0003	0.905±0.047	0.986±0.011	0.997±0.002	0.943±0.028	0.003±0.001	0.983±0.012
thysanoptera-borne	0.998±0.002	0.99±0.007	0.931±0.028	0.9996±0.0003	0.885±0.049	0.984±0.012	0.996±0.002	0.931±0.028	0.003±0.001	0.981±0.012
tick-borne	0.994±0.004	0.962±0.016	0.918±0.028	0.998±0.001	0.904±0.049	0.934±0.028	0.997±0.002	0.916±0.029	0.006±0.001	0.931±0.028
trans-egg	0.982±0.015	0.758±0.068	0.598±0.077	0.998±0.001	0.492±0.092	0.78±0.079	0.994±0.002	0.613±0.071	0.007±0.001	0.774±0.079
trans-egg-invert	0.985±0.012	0.332±0.167	0.237±0.086	0.999±0.0004	0.149±0.06	0.655±0.224	0.994±0.003	0.305±0.101	0.007±0.003	0.649±0.224
trans-egg-vert	0.998±0.002	0.898±0.052	0.709±0.068	0.9995±0.0004	0.584±0.08	0.915±0.079	0.996±0.001	0.727±0.063	0.004±0.001	0.912±0.079
transovarial	0.978±0.01	0.353±0.063	0.311±0.035	0.998±0.001	0.198±0.029	0.746±0.096	0.974±0.006	0.374±0.035	0.02±0.004	0.721±0.092
transstadial	0.985±0.005	0.498±0.092	0.343±0.065	0.998±0.001	0.225±0.055	0.753±0.072	0.979±0.007	0.401±0.056	0.016±0.004	0.732±0.071
true-vertical	0.924±0.014	0.772±0.023	0.697±0.021	0.952±0.005	0.707±0.041	0.689±0.032	0.955±0.01	0.651±0.024	0.071±0.008	0.644±0.028
urine	0.993±0.004	0.936±0.018	0.861±0.027	0.997±0.001	0.812±0.041	0.917±0.028	0.992±0.002	0.857±0.027	0.009±0.002	0.909±0.028
vector-borne	0.99±0.002	0.986±0.003	0.949±0.009	0.972±0.008	0.936±0.019	0.962±0.011	0.952±0.015	0.912±0.016	0.036±0.006	0.915±0.015
vegetative propagation	0.983±0.002	0.858±0.017	0.775±0.018	0.986±0.002	0.717±0.035	0.846±0.021	0.969±0.005	0.756±0.019	0.034±0.002	0.815±0.019
vertical	0.917±0.011	0.774±0.021	0.702±0.021	0.941±0.005	0.744±0.034	0.666±0.032	0.959±0.008	0.654±0.025	0.077±0.006	0.625±0.029
vertical-during	0.99±0.007	0.684±0.096	0.532±0.083	0.999±0.001	0.412±0.087	0.773±0.091	0.993±0.003	0.558±0.075	0.007±0.002	0.766±0.09
vertical-post	0.987±0.006	0.843±0.035	0.769±0.036	0.996±0.001	0.753±0.056	0.789±0.046	0.995±0.001	0.765±0.037	0.008±0.001	0.784±0.045
vertical-pre	0.972±0.007	0.699±0.046	0.567±0.039	0.995±0.001	0.462±0.044	0.74±0.049	0.983±0.003	0.574±0.038	0.018±0.002	0.723±0.048
vertical-pre-egg	0.999±0.002	0.918±0.045	0.731±0.073	0.999±0.0004	0.61±0.1	0.929±0.053	0.995±0.002	0.748±0.063	0.006±0.003	0.924±0.052
water	0.988±0.01	0.965±0.02	0.831±0.25	0.999±0.0005	0.8±0.274	0.953±0.021	0.962±0.118	0.84±0.226	0.027±0.072	0.915±0.116
water-borne	0.991±0.007	0.971±0.014	0.833±0.227	0.999±0.0004	0.793±0.263	0.957±0.02	0.971±0.095	0.843±0.203	0.022±0.057	0.928±0.089
whitefly-borne	0.999±0.0004	0.99±0.008	0.977±0.009	0.999±0.001	0.966±0.016	0.989±0.008	0.997±0.001	0.976±0.009	0.003±0.001	0.986±0.008

### Sheet: Top_10_ensembles
Route/Mode	AUC	PR-AUC	F1-score	NPV	PPV/Precision	Recall/Sensitivity	Specificity	MCC	Brier	TSS
air	0.994±0.001	0.957±0.007	0.9±0.009	0.995±0.0003	0.868±0.015	0.934±0.004	0.989±0.001	0.892±0.009	0.016±0.001	0.923±0.004
air (dry)	0.999±0.001	0.99±0.007	0.967±0.007	0.999±0.0003	0.96±0.013	0.974±0.014	0.999±0.0003	0.966±0.007	0.002±0.0004	0.973±0.013
air (wet)	0.994±0.002	0.953±0.009	0.897±0.019	0.996±0.001	0.861±0.032	0.936±0.013	0.989±0.003	0.89±0.02	0.015±0.001	0.926±0.013
aphid-borne	0.998±0.001	0.988±0.003	0.951±0.005	0.992±0.001	0.976±0.011	0.927±0.013	0.998±0.001	0.946±0.006	0.01±0.001	0.924±0.012
arachnid-borne	0.993±0.004	0.952±0.015	0.905±0.018	0.996±0.001	0.925±0.019	0.888±0.037	0.997±0.001	0.902±0.019	0.008±0.001	0.885±0.036
arthropod-borne	0.993±0.001	0.99±0.001	0.956±0.004	0.968±0.006	0.961±0.004	0.951±0.01	0.974±0.003	0.927±0.006	0.028±0.002	0.926±0.008
auchenorrhyncha-borne	0.9997±0.0004	0.987±0.011	0.936±0.021	0.999±0.001	0.92±0.014	0.955±0.042	0.999±0.0003	0.936±0.021	0.002±0.0002	0.953±0.042
beetle-borne	0.997±0.004	0.953±0.028	0.894±0.04	0.999±0.001	0.913±0.054	0.884±0.089	0.999±0.0005	0.896±0.038	0.003±0.001	0.884±0.088
blood	0.995±0.002	0.951±0.011	0.908±0.015	0.997±0.001	0.92±0.018	0.897±0.028	0.997±0.001	0.905±0.015	0.006±0.001	0.895±0.027
bodily-fluids	0.992±0.001	0.96±0.006	0.908±0.008	0.989±0.002	0.899±0.008	0.917±0.011	0.986±0.001	0.896±0.009	0.02±0.001	0.903±0.012
brachycera-borne	0.993±0.021	0.954±0.052	0.835±0.039	0.9998±0.0003	0.788±0.11	0.918±0.117	0.999±0.0004	0.844±0.032	0.001±0.001	0.917±0.117
circulative	0.999±0.0002	0.991±0.003	0.971±0.005	0.999±0.001	0.954±0.005	0.988±0.009	0.996±0.001	0.969±0.005	0.004±0.001	0.984±0.009
cohabitation	0.9999±0.0001	0.993±0.006	0.947±0.009	0.9999±0.0001	0.912±0.011	0.986±0.015	0.999±0.0001	0.948±0.009	0.002±0.001	0.985±0.015
coleoptera-borne	0.997±0.004	0.93±0.037	0.867±0.057	0.999±0.001	0.943±0.045	0.809±0.1	0.9996±0.0004	0.871±0.054	0.003±0.001	0.809±0.1
contact with bodily-fluids	0.999±0.001	0.976±0.009	0.931±0.014	0.998±0.001	0.912±0.016	0.952±0.028	0.997±0.001	0.929±0.015	0.005±0.001	0.949±0.028
dc-animals	0.99±0.001	0.968±0.006	0.906±0.015	0.968±0.011	0.925±0.02	0.889±0.041	0.978±0.007	0.88±0.017	0.036±0.004	0.868±0.035
dc-plants	0.994±0.003	0.916±0.017	0.876±0.012	0.998±0.0004	0.929±0.028	0.831±0.027	0.999±0.0004	0.876±0.012	0.004±0.0004	0.83±0.026
diptera-borne	0.998±0.001	0.996±0.001	0.977±0.002	0.997±0.001	0.972±0.005	0.982±0.005	0.995±0.001	0.973±0.002	0.007±0.001	0.977±0.005
direct	0.979±0.003	0.971±0.005	0.914±0.008	0.947±0.007	0.901±0.018	0.928±0.011	0.926±0.015	0.852±0.015	0.059±0.005	0.855±0.013
direct contact	0.988±0.002	0.967±0.004	0.908±0.013	0.961±0.008	0.943±0.009	0.876±0.026	0.983±0.003	0.881±0.016	0.039±0.004	0.858±0.025
during	0.98±0.012	0.775±0.028	0.649±0.042	0.997±0.001	0.562±0.057	0.774±0.041	0.992±0.002	0.654±0.039	0.011±0.001	0.766±0.041
endopterygota-borne	0.995±0.001	0.987±0.003	0.944±0.002	0.989±0.002	0.947±0.007	0.942±0.009	0.99±0.001	0.934±0.003	0.014±0.001	0.932±0.008
endopterygota-other	0.993±0.009	0.806±0.075	0.628±0.088	0.9996±0.0003	0.533±0.15	0.84±0.132	0.998±0.001	0.655±0.066	0.004±0.002	0.838±0.131
env-fomite	0.986±0.001	0.982±0.002	0.942±0.002	0.956±0.005	0.94±0.006	0.943±0.006	0.953±0.005	0.896±0.004	0.045±0.002	0.896±0.004
environmetnal	0.986±0.002	0.984±0.002	0.946±0.006	0.957±0.008	0.943±0.005	0.949±0.01	0.952±0.004	0.901±0.012	0.045±0.004	0.901±0.012
fecal-oral	0.995±0.001	0.98±0.003	0.932±0.006	0.99±0.002	0.907±0.008	0.96±0.009	0.975±0.002	0.915±0.007	0.021±0.001	0.935±0.009
feces	0.993±0.002	0.941±0.012	0.88±0.009	0.997±0.001	0.845±0.022	0.919±0.029	0.993±0.001	0.876±0.009	0.01±0.001	0.912±0.028
feeding-contact	0.978±0.009	0.931±0.025	0.769±0.079	0.985±0.004	0.665±0.119	0.925±0.016	0.906±0.042	0.733±0.089	0.064±0.022	0.831±0.051
feeding-ingestion	0.999±0.001	0.998±0.001	0.991±0.003	0.999±0.0004	0.986±0.004	0.995±0.003	0.998±0.0005	0.99±0.004	0.002±0.0005	0.994±0.004
fomite	0.993±0.001	0.981±0.003	0.945±0.005	0.981±0.003	0.951±0.004	0.938±0.008	0.985±0.001	0.927±0.006	0.024±0.001	0.923±0.008
food-water	0.989±0.002	0.96±0.005	0.902±0.01	0.972±0.005	0.931±0.01	0.876±0.024	0.985±0.003	0.881±0.011	0.03±0.002	0.861±0.022
fungi-plasmodiophorids	0.99±0.014	0.934±0.024	0.784±0.029	0.9998±0.0003	0.667±0.049	0.956±0.051	0.997±0.001	0.796±0.025	0.003±0.001	0.954±0.05
genital	0.993±0.004	0.928±0.017	0.822±0.013	0.998±0.001	0.757±0.028	0.901±0.032	0.994±0.001	0.821±0.013	0.007±0.001	0.894±0.031
genital-genital	0.994±0.003	0.916±0.014	0.813±0.019	0.997±0.001	0.75±0.037	0.889±0.026	0.993±0.001	0.812±0.018	0.007±0.001	0.882±0.025
germline integration	0.998±0.003	0.871±0.086	0.747±0.045	0.9996±0.0004	0.68±0.085	0.858±0.134	0.999±0.001	0.757±0.043	0.003±0.001	0.856±0.134
hemiptera-borne	0.998±0.0004	0.991±0.003	0.962±0.004	0.993±0.002	0.954±0.006	0.971±0.008	0.989±0.001	0.953±0.004	0.014±0.001	0.96±0.007
horizontal	0.984±0.003	0.9998±0	0.995±0.001	0.601±0.059	0.996±0.001	0.994±0.002	0.672±0.061	0.629±0.038	0.011±0.001	0.666±0.06
indirect	0.991±0.002	0.998±0.001	0.982±0.002	0.944±0.013	0.976±0.002	0.988±0.003	0.893±0.01	0.9±0.01	0.025±0.002	0.881±0.01
indirect contact with bodily-fluids	0.994±0.003	0.937±0.022	0.887±0.02	0.998±0.001	0.882±0.045	0.895±0.037	0.997±0.001	0.885±0.02	0.006±0.001	0.892±0.037
ingestion	0.989±0.002	0.97±0.004	0.916±0.006	0.97±0.007	0.916±0.011	0.917±0.019	0.969±0.005	0.886±0.007	0.037±0.003	0.886±0.015
insect-borne	0.994±0.001	0.99±0.003	0.958±0.004	0.976±0.004	0.958±0.005	0.959±0.007	0.975±0.003	0.934±0.007	0.026±0.003	0.934±0.007
leafhopper-borne	0.999±0.001	0.977±0.019	0.938±0.021	0.999±0.0005	0.923±0.028	0.955±0.038	0.999±0.0004	0.938±0.021	0.002±0.0003	0.954±0.038
mealybug-borne	0.9995±0.0002	0.931±0.028	0.848±0.036	0.9999±0.0002	0.749±0.051	0.98±0.028	0.998±0.001	0.855±0.034	0.003±0.001	0.978±0.028
midge-borne	0.9998±0.0001	0.996±0.003	0.966±0.009	0.999±0.001	0.956±0.008	0.978±0.017	0.998±0.0005	0.965±0.009	0.003±0.001	0.975±0.017
mite-borne	0.997±0.003	0.912±0.034	0.822±0.032	0.999±0.001	0.762±0.074	0.905±0.075	0.997±0.001	0.826±0.031	0.005±0.001	0.902±0.074
mosquito-borne	0.999±0.001	0.993±0.002	0.959±0.006	0.997±0.001	0.95±0.008	0.969±0.011	0.994±0.001	0.955±0.007	0.007±0.001	0.963±0.01
nematocera-borne	0.999±0.001	0.996±0.001	0.974±0.005	0.996±0.002	0.972±0.008	0.975±0.009	0.995±0.001	0.969±0.006	0.007±0.001	0.97±0.009
nematode	0.999±0.002	0.986±0.014	0.954±0.008	0.9997±0.0004	0.933±0.022	0.978±0.028	0.999±0.0004	0.954±0.008	0.002±0.0004	0.977±0.028
noncirculative	0.999±0.001	0.974±0.007	0.918±0.013	0.998±0.0005	0.912±0.019	0.925±0.016	0.997±0.001	0.916±0.014	0.004±0.0004	0.922±0.016
nonpersistent	0.999±0.001	0.981±0.008	0.935±0.005	0.998±0.0004	0.941±0.016	0.93±0.017	0.999±0.0004	0.934±0.005	0.003±0.0004	0.929±0.017
nonpropagative	0.999±0.001	0.984±0.012	0.96±0.011	0.999±0.0003	0.96±0.024	0.961±0.021	0.999±0.0004	0.96±0.011	0.002±0.0004	0.96±0.021
nonsexual	0.981±0.002	0.973±0.004	0.919±0.003	0.946±0.004	0.913±0.008	0.925±0.007	0.937±0.007	0.86±0.006	0.055±0.003	0.862±0.006
oral-oral	0.993±0.003	0.905±0.042	0.867±0.031	0.999±0.0005	0.853±0.064	0.889±0.066	0.999±0.001	0.868±0.031	0.003±0.001	0.888±0.066
oral_skin-bloodstream	0.997±0.001	0.973±0.006	0.907±0.007	0.997±0.001	0.866±0.014	0.952±0.014	0.991±0.001	0.902±0.007	0.009±0.001	0.943±0.014
other-vectors	0.993±0.008	0.967±0.014	0.929±0.016	0.998±0.001	0.948±0.022	0.912±0.031	0.999±0.0005	0.928±0.016	0.003±0.0004	0.911±0.03
paraneoptera-borne	0.996±0.001	0.986±0.005	0.952±0.007	0.991±0.003	0.938±0.009	0.967±0.01	0.982±0.003	0.939±0.009	0.018±0.002	0.949±0.01
passive diffusion	0.9999±0.0002	0.984±0.026	0.935±0.046	0.9999±0.0002	0.909±0.077	0.969±0.054	0.9997±0.0003	0.937±0.045	0.001±0.0003	0.968±0.054
persistent	0.9995±0.0002	0.994±0.003	0.968±0.005	0.999±0.0005	0.952±0.007	0.986±0.006	0.996±0.001	0.966±0.006	0.004±0.001	0.981±0.006
plant-contact	0.996±0.003	0.907±0.018	0.865±0.046	0.998±0.001	0.9±0.043	0.837±0.081	0.999±0.001	0.865±0.045	0.004±0.001	0.835±0.081
planthopper-borne	0.995±0.009	0.953±0.053	0.868±0.064	0.9998±0.0003	0.814±0.1	0.941±0.079	0.999±0.0005	0.872±0.062	0.002±0.0004	0.94±0.079
pollen	0.992±0.003	0.846±0.026	0.765±0.023	0.998±0.001	0.694±0.039	0.855±0.051	0.996±0.001	0.767±0.023	0.008±0.001	0.851±0.051
post	0.978±0.007	0.794±0.025	0.725±0.016	0.994±0.001	0.691±0.028	0.765±0.035	0.991±0.001	0.719±0.017	0.016±0.001	0.756±0.034
pre-plants	0.984±0.001	0.879±0.013	0.795±0.013	0.983±0.002	0.752±0.025	0.844±0.018	0.969±0.004	0.773±0.014	0.035±0.001	0.814±0.016
pre_non_plants	0.96±0.005	0.719±0.028	0.634±0.03	0.988±0.002	0.592±0.056	0.687±0.041	0.982±0.004	0.622±0.032	0.026±0.003	0.669±0.04
predation-cannibalism	0.989±0.004	0.913±0.017	0.732±0.022	0.997±0.001	0.6±0.033	0.94±0.021	0.97±0.004	0.737±0.019	0.021±0.002	0.91±0.018
propagative	0.999±0.0004	0.986±0.007	0.951±0.013	0.997±0.001	0.949±0.016	0.954±0.018	0.996±0.001	0.948±0.014	0.005±0.001	0.95±0.018
respiratory tract-respiratory tract	0.99±0.002	0.942±0.011	0.864±0.016	0.978±0.005	0.893±0.027	0.839±0.037	0.986±0.004	0.848±0.018	0.027±0.002	0.825±0.035
saliva	0.995±0.002	0.967±0.007	0.923±0.006	0.995±0.001	0.915±0.018	0.93±0.017	0.994±0.001	0.917±0.007	0.01±0.001	0.924±0.016
sandfly-borne	0.9999±0.0001	0.994±0.007	0.974±0.023	0.9997±0.0003	0.98±0.014	0.968±0.038	0.9998±0.0001	0.973±0.022	0.001±0.001	0.968±0.038
sap inoculation	0.997±0.001	0.987±0.002	0.947±0.005	0.991±0.002	0.931±0.008	0.962±0.01	0.983±0.002	0.934±0.006	0.017±0.001	0.945±0.01
seed	0.967±0.005	0.452±0.032	0.434±0.019	0.993±0.002	0.341±0.036	0.615±0.089	0.978±0.007	0.442±0.019	0.023±0.004	0.593±0.083
semen-sperms	0.98±0.013	0.839±0.043	0.713±0.023	0.997±0.001	0.64±0.056	0.816±0.058	0.994±0.002	0.716±0.021	0.008±0.001	0.809±0.057
semi-vertical	0.978±0.005	0.818±0.026	0.744±0.019	0.993±0.001	0.698±0.016	0.798±0.04	0.987±0.001	0.737±0.021	0.019±0.001	0.786±0.039
semipersistent	0.996±0.01	0.953±0.035	0.849±0.025	0.9996±0.001	0.767±0.048	0.957±0.058	0.997±0.001	0.854±0.024	0.002±0.001	0.955±0.057
sexual	0.983±0.006	0.874±0.027	0.773±0.02	0.995±0.002	0.717±0.036	0.841±0.05	0.989±0.002	0.768±0.021	0.014±0.001	0.83±0.049
skin-to-skin_eye	0.991±0.001	0.955±0.004	0.903±0.008	0.985±0.003	0.894±0.011	0.912±0.016	0.981±0.002	0.886±0.01	0.028±0.001	0.893±0.016
soil	0.993±0.014	0.77±0.106	0.618±0.081	0.9998±0.0002	0.471±0.091	0.925±0.059	0.997±0.001	0.655±0.066	0.003±0.001	0.921±0.058
sternorrhyncha-borne	0.999±0.0004	0.993±0.002	0.964±0.004	0.994±0.001	0.957±0.004	0.97±0.006	0.991±0.001	0.956±0.005	0.013±0.001	0.961±0.006
thrip-borne	0.999±0.002	0.995±0.006	0.976±0.009	0.9998±0.0003	0.961±0.013	0.991±0.01	0.999±0.0004	0.975±0.009	0.002±0.001	0.99±0.01
thysanoptera-borne	0.999±0.002	0.994±0.005	0.97±0.009	0.9996±0.0004	0.956±0.008	0.985±0.015	0.999±0.0002	0.97±0.009	0.002±0.0004	0.983±0.015
tick-borne	0.995±0.002	0.969±0.01	0.944±0.013	0.998±0.001	0.962±0.009	0.928±0.028	0.999±0.0003	0.943±0.013	0.005±0.001	0.927±0.028
trans-egg	0.988±0.008	0.814±0.054	0.702±0.041	0.999±0.0005	0.616±0.059	0.823±0.068	0.996±0.001	0.708±0.041	0.006±0.001	0.819±0.068
trans-egg-invert	0.993±0.01	0.58±0.082	0.293±0.073	0.9998±0.0003	0.18±0.049	0.843±0.175	0.993±0.003	0.384±0.079	0.006±0.002	0.837±0.174
trans-egg-vert	0.999±0.001	0.933±0.039	0.79±0.029	0.9996±0.0004	0.688±0.036	0.935±0.078	0.998±0.0005	0.8±0.032	0.003±0.0004	0.933±0.078
transovarial	0.982±0.006	0.446±0.052	0.331±0.043	0.998±0.001	0.213±0.04	0.782±0.108	0.975±0.008	0.396±0.033	0.018±0.004	0.757±0.101
transstadial	0.988±0.005	0.613±0.029	0.412±0.046	0.998±0.0004	0.282±0.049	0.787±0.056	0.984±0.004	0.463±0.033	0.013±0.002	0.771±0.053
true-vertical	0.94±0.006	0.795±0.014	0.715±0.021	0.949±0.005	0.769±0.019	0.669±0.036	0.968±0.004	0.677±0.021	0.059±0.002	0.638±0.033
urine	0.994±0.004	0.953±0.013	0.895±0.019	0.997±0.001	0.866±0.021	0.926±0.032	0.995±0.001	0.892±0.02	0.007±0.001	0.921±0.032
vector-borne	0.992±0.001	0.989±0.003	0.959±0.006	0.971±0.01	0.959±0.006	0.96±0.014	0.97±0.005	0.93±0.009	0.03±0.003	0.93±0.011
vegetative propagation	0.985±0.001	0.876±0.011	0.797±0.014	0.985±0.002	0.761±0.033	0.838±0.02	0.976±0.005	0.779±0.015	0.031±0.002	0.814±0.018
vertical	0.931±0.008	0.799±0.014	0.721±0.014	0.942±0.004	0.785±0.023	0.668±0.028	0.967±0.005	0.679±0.015	0.07±0.005	0.635±0.024
vertical-during	0.992±0.007	0.8±0.057	0.635±0.042	0.999±0.0005	0.517±0.053	0.833±0.082	0.995±0.001	0.652±0.043	0.005±0.001	0.829±0.081
vertical-post	0.991±0.003	0.872±0.02	0.806±0.025	0.996±0.001	0.827±0.031	0.788±0.047	0.997±0.001	0.803±0.025	0.007±0.001	0.785±0.046
vertical-pre	0.978±0.005	0.761±0.028	0.618±0.022	0.996±0.001	0.511±0.031	0.786±0.04	0.985±0.002	0.624±0.021	0.016±0.001	0.771±0.039
vertical-pre-egg	0.999±0.001	0.954±0.018	0.826±0.023	0.9995±0.0004	0.739±0.047	0.941±0.049	0.997±0.001	0.832±0.022	0.003±0.001	0.939±0.048
water	0.995±0.004	0.98±0.012	0.955±0.008	0.999±0.001	0.964±0.017	0.947±0.024	0.999±0.0004	0.954±0.008	0.002±0.0004	0.946±0.024
water-borne	0.998±0.004	0.986±0.008	0.961±0.007	0.999±0.0004	0.958±0.015	0.964±0.018	0.999±0.0004	0.96±0.007	0.003±0.0003	0.963±0.018
whitefly-borne	0.9997±0.0004	0.996±0.005	0.987±0.005	0.999±0.001	0.988±0.005	0.987±0.009	0.999±0.0004	0.986±0.005	0.002±0.0004	0.986±0.009
